# DNA Methylation is stable after MMEJ and NHEJ double strand break repair

**DOI:** 10.1101/2022.07.21.500965

**Authors:** Ester Bnaya, Shay Shilo, Tzah Feldman, Tal Bacharach, Yoni Moskovitz, Aditee Kadam, Paz Yedidim, Hadas Azogy, Nathali Kaushansky, Noa Chapal-Ilani, Liran I. Shlush

**Author notes:** These authors contributed equally to this work (Ester Bnaya, Shay Shilo). Corresponding author - Liran I. Shlush.

## Abstract

DNA double strand breaks (DSBs) are a major source of mutations. Both non-homologous-end-joining (NHEJ) and microhomology-mediated-end-joining (MMEJ) DSB repair pathways are error prone and produce deletions, which can lead to cancer. DSBs also lead to epigenetic changes, including demethylation, which is involved in carcinogenesis. Of specific interest is the MMEJ repair pathway, as it requires methylation restoration around the break, as a result of the resection and formation of single stranded (ssDNA) intermediates. While, methylation patterns after homologous recombination (HR) have been partially studied, the methylation status after MMEJ and NHEJ remains poorly reported, and can be relevant for cancer. To study methylation patterns around DSB after NHEJ and MMEJ repair, we used targeted bisulfite-sequencing (BS-seq) to quantify methylation of dozens of single cell clones after induction of DSB by CRISPR. Each single cell clone was classified according to the sequence signature to a specific repair mechanism: NHEJ or MMEJ. Comparison of single cell clones after DSB to control cells, without DSB, demonstrated correct restoration of the methylation levels. No difference in methylation patterns was noticed when comparing NHEJ to MMEJ. Methylation levels in gene body, highly methylated CpGs (n=61, 4000 base pairs around DSB) and in low methylation CpGs (n=19), remained stable after both MMEJ and NHEJ. Gene body methylation persisted even on the background of *DNMT3A* R882C mutation, the most prevalent preleukemic mutation, in which the *de novo* methylation machinery is compromised. An exception observed in a single CpG site (*ASXL1* 995) which demonstrated elevated methylation rate after DSB repair only in the presence of WT *DNMT3A*. In summary, DNA methylation restoration demonstrated high fidelity after DSB both in methylated and unmethylated gene body, even in cases where DNA resections and deletions occurred.

**Author Summary:** DNA holds the genetic information. Modifications on the DNA molecule such as DNA methylation are crucial for the genetic regulation. DNA damage is harmful to the cell and needs to be repaired. Different repair mechanisms may result in mutations that can be identified according to their sequence signature. In the work presented here we examined changes in DNA methylation after different types of DNA repair, MMEJ and NHEJ. We found that DNA methylation is highly stable after DNA repair regardless to the repair mechanism and genomic context.
