## supplemental table 6 for "DNA Methylation is stable after MMEJ and NHEJ double strand break repair"

	74733233	74733255	74733260	74733268	74733270	74733278	74733281	74733300	74733305	74733308	74733311	74733313	74733335	74733337	74733363	74733375	74733379	74733386	74733396	74734100	74734193
control 1	0.813829787	0	0	0	0.020408163	0.006944444	0	0	0.006944444	0	0	0	0.006711409	0	0	0	0	0	0.007246377	0.810344828	0.235294118
control 11	0.8125	0.302752294	0	0.026666667	0	0.013513514	0.013333333	0	0	0	0	0.030769231	0.026315789	0	0.013333333	0	0	0	0.284090909	NA	0.2
control 12	NA	0.688888889	0.035714286	0.037037037	0.037037037	0.038461538	0	0	0	0	0	0	0	0	0	0	0	0	0.641509434	0.571428571	0.214285714
control 13	NA	0.8125	0	0	0	NA	0	0	0	0	0	0	0	0	0	0	0	0	0.8	0.7	NA
control 14	NA	0.677966102	0	0	0	0	0	0	0	0	0	0	0.055555556	0	0	0	0	0	0.518518519	0.684210526	NA
control 15	0.866666667	0.716981132	0.0625	0	0	0.066666667	0	0	0	0	0	0	0	0	0	0	0.058823529	0	0.448275862	0.7	NA
control 16	0.8	0.614035088	0	0	0.045454545	0	0	0	0	0	0	0	0	0	0	0	0	0	0.470588235	NA	NA
control 17	0.846153846	0.754901961	0	0	0	0	0	0	0	0	0.04	0	0	0	0	0	0	0	0.549019608	NA	NA
control 18	NA	0.605263158	0.033333333	0	0	0	0.033333333	0	0	0	0	0	0	0	0	0	0	0	0.352941176	0.384615385	0.166666667
control 2	0.786764706	0.006944444	0	0.018518519	0	0.006289308	0	0	0.00625	0.00591716	0.005813953	0	0.006802721	0.01744186	0	0	0.006134969	0	0.019354839	NA	0
control 3	0.876363636	0	0	0	0	0	0	0	0	0	0	0.016666667	0.032786885	0.015384615	0.014925373	0.015384615	0.016949153	0	0	0.733333333	0.382352941
control 4	0.77245509	0	0.002207506	0.004424779	0.002222222	0.002304147	0.002304147	0.002257336	0.004484305	0.004264392	0.006315789	0.004255319	0	0.004106776	0.008179959	0.004201681	0	0	0.002331002	0	0
control 5	0.842696629	0.00729927	0	0	0	0.006622517	0	0	0.006410256	0.005847953	0.005813953	0.006024096	0.007042254	0.011428571	0.011494253	0	0	0.006329114	0.006535948	NA	0
control 8	NA	0.727272727	0	0	0	0	0.055555556	0	0.058823529	0	0	0	0	0	0	0	0	0	0.540540541	NA	NA
MMEJ_1	0.729166667	0	0.04	0	0	0	0	0	0	0	0	0	0	0	0	0	0	0	0.5	0.895833333	0.761904762
MMEJ_10	0.966942149	0.041666667	0	0	0	0	0	0.04	0	0	0	0	0	0	0	0	0	0	0	0.962732919	0.714285714
MMEJ_11	0.976588629	0	0	0	0	0	0.023255814	0	0	0	0.02173913	0	0	0	0.020408163	0	0	0.024390244	0.025641026	NA	0
MMEJ_12	0.881481481	0.935064935	0.05	0	0	0	0	0	0	0	0	0.066666667	0	0	0	0	0	0	0.994550409	0.083333333	0
MMEJ_13	0.909090909	0	0	0.078947368	0	0	0	0.052631579	0	0	0	0.026315789	0	0	0	0	0	0	0	NA	0
MMEJ_14	0.94488189	0.915966387	0	0	0	0.043478261	0	0	0	0	0	0	0	0	0	0	0	0	0.993429058	NA	0
MMEJ_15	0.907317073	0	0	0	0	0	0	0	0	0	0	0.035714286	0.041666667	0	0	0	0	0	0	NA	NA
MMEJ_2	0.978461538	0	0	0	0	0	0	0	0.054054054	0	0	0.026315789	0	0	0	0	0	0	0.530303031	NA	0
MMEJ_3	0.952380952	0	0.076923077	0	0	0	0	0	0	0	0	0	NA	0	0	0	0	0	0	NA	NA
MMEJ_4	0.966269841	0.95049505	0.095238095	0	0	0.055555556	0	0	0	0	0	0	0	0	0	0	0.058823529	0	0.996888197	0.58490566	0.347826087
MMEJ_6	0.792592593	0	0.015873016	0.007751938	0	0.016260163	0	0.016129032	0.008196721	0	0.007042254	0.007194245	0.007633588	0.013986014	0	0	0	0.023076923	0	0	0
MMEJ_9	0.970149254	0	0	0	0	0	0	0.117647059	0	0	0	0.117647059	0	0	0	0	0	0.052631579	0	NA	NA
NHEJ_1	0.951470588	0.5	0	0	0.1	0	0	NA	0	0	0	0	0	0	0	0	0	0	0	0.84057971	0.75862069
NHEJ_2	0.950331126	0.937142857	0	0	0	0	0	0	0	0	0	0	0	0	0	0	0	0	0.995411225	NA	NA
NHEJ_3	0.957894737	0	0	0.076923077	0	0	0	0	0	0	0	0.035714286	0	0	0	0	0.043478261	0	0	NA	NA
NHEJ_4	NA	0	0	0	0	0	0	0	0	0	0	0	0	0	0	0	0	0	0	NA	NA
NHEJ_5	NA	0	0	0	0	0	0	0	0	0.035714286	0	0	0	0	0	0	0	0	0	NA	0
NHEJ_6	0.903743316	0	0	0	0	0	0	0	0	0.026315789	0	0	0	0.025	0	0	0	0.024390244	0	NA	0.050961539
NHEJ_7	0.863945578	0	0	0	0	0.023255814	0	0	0	0	0	0	0	0	0	0.01980198	0	0	0	NA	0
