## supplemental table 3 for "DNA Methylation is stable after MMEJ and NHEJ double strand break repair"

Target	cell line	sample name	Chr	Start	End	Ref	Alt	MMEJ homolog len.	indel Len.	Depth
ASXL1	OCI-AML3	monoMMEJ_2	20	31022403	31022425	CACCACTGCCATAGAGAGGCGGC	-	12	23	503
ASXL1	OCI-AML3	monoMMEJ_3	20	31022403	31022425	CACCACTGCCATAGAGAGGCGGC	-	12	23	18552
ASXL1	OCI-AML3	biMMEJ_1	20	31022403	31022425	CACCACTGCCATAGAGAGGCGGC	-	12	23	102
ASXL1	OCI-AML3	biMMEJ_2	20	31022403	31022425	CACCACTGCCATAGAGAGGCGGC	-	12	23	21823
ASXL1	OCI-AML3	biMMEJ_3	20	31022403	31022425	CACCACTGCCATAGAGAGGCGGC	-	12	23	1703
ASXL1	OCI-AML3	biMMEJ_4	20	31022403	31022425	CACCACTGCCATAGAGAGGCGGC	-	12	23	284
ASXL1	OCI-AML3	monoNHEJ_1	20	31022414	31022414	-	A	-	1	3735
ASXL1	OCI-AML3	monoNHEJ_2	20	31022414	31022414	-	A	-	1	302
ASXL1	OCI-AML3	monoNHEJ_3	20	31022414	31022414	-	A	-	1	17496
ASXL1	OCI-AML3	monoNHEJ_4	20	31022414	31022414	-	A	-	1	11024
ASXL1	K562	biMMEJ1	20	31022403	31022425	CACCACTGCCATAGAGAGGCGGC	-	12	23	9356
ASXL1	K562	biMMEJ2	20	31022403	31022425	CACCACTGCCATAGAGAGGCGGC	-	12	23	307
ASXL1	K562	biMMEJ3	20	31022403	31022425	CACCACTGCCATAGAGAGGCGGC	-	12	23	4452
ASXL1	K562	biMMEJ4	20	31022403	31022425	CACCACTGCCATAGAGAGGCGGC	-	12	23	920
ASXL1	K562	Hetro 1	20	31022403	31022425	CACCACTGCCATAGAGAGGCGGC	-	12	23	3635
ASXL1	K562	Hetro 1	20	31022414	31022414	-	A	-	1	3601
ASXL1	K562	Hetro 2	20	31022403	31022425	CACCACTGCCATAGAGAGGCGGC	-	12	23	2875
ASXL1	K562	Hetro 2	20	31022414	31022414	-	A	-	1	2843
ASXL1	K562	Hetro 3	20	31022414	31022414	-	A	-	1	26921
ASXL1	K562	Hetro 3	20	31022403	31022425	CACCACTGCCATAGAGAGGCGGC	-	12	23	27227
ASXL1	K562	Hetro 4	20	31022403	31022425	CACCACTGCCATAGAGAGGCGGC	-	12	23	7301
ASXL1	K562	Hetro 4	20	31022414	31022414	-	A	-	1	7182
ASXL1	K562	Hetro 5	20	31022414	31022414	-	A	-	1	19921
ASXL1	K562	Hetro 5	20	31022403	31022425	CACCACTGCCATAGAGAGGCGGC	-	12	23	20116
ASXL1	K562	biNHEJ 3	20	31022414	31022414	-	A	-	1	57944
ASXL1	K562	biNHEJ 4	20	31022414	31022414	-	A	-	1	15328
ASXL1	K562	biNHEJ 5	20	31022414	31022414	-	A	-	1	24250
ASXL1	K562	monoNHEJ	20	31022414	31022414	-	A	-	1	742
SRSF2_guide104	K562	Hetero1	17	74733505	74733532	CGCGCCCCGCTTCGTAACGACCCTGCCG	-	10	28	2688
SRSF2_guide104	K562	Hetero1	17	74733507	74733530	CGCCCCGCTTCGTAACGACCCTGC	-	-	24	2681
SRSF2_guide104	K562	Hetero2	17	74733504	74733532	CGCGCCCCGCTTCGTAACGACCCTGCCG	-	10	28	935
SRSF2_guide104	K562	Hetero2	17	74733514	74733514	-	CCCTA	-	5	3570
SRSF2_guide104	K562	Hetero2	17	74733518	74733519	GT	-	-	2	3564
SRSF2_guide104	K562	Hetero3	17	74733507	74733539	CGCCCCGCTTCGTAACGACCCTGCCGCGCGCCC	-	6	33	3838
SRSF2_guide104	K562	Hetero3	17	74733513	74733528	GCTTCGTAACGACCCT	-	-	16	3840
SRSF2_guide104	K562	Hetero3	17	74733517	74733529	CGTAACGACCCTG	-	-	13	3820
SRSF2_guide104	K562	biNHEJ1	17	74733504	74733537	CCGCGCCCCGCTTCGTAACGACCCTGCCGCGCGC	-	-	34	4129
SRSF2_guide104	K562	biNHEJ1	17	74733517	74733517	C	-	-	1	4113
SRSF2_guide104	K562	Hetero4	17	74733500	74733524	CCCACCGCGCCCCGCTTCGTAACGA	-	-	25	2943
SRSF2_guide104	K562	Hetero4	17	74733504	74733529	CCGCGCCCCGCTTCGTAACGACCCTG	-	6	26	2940
SRSF2_guide104	K562	Hetero4	17	74733507	74733516	CGCCCCGCTT	-	-	10	2956
SRSF2_guide104	K562	monoMMEJ?????	17	74733504	74733532	CGCGCCCCGCTTCGTAACGACCCTGCCG	-	10	28	2039
SRSF2_guide104	K562	biNHEJ2	17	74733515	74733516	TT	-	-	2	3152
SRSF2_guide104	K562	biNHEJ2	17	74733544	74733556	CCTACCCGAAGCG	-	-	13	3169
SRSF2_guide104	K562	monoMMEJ1	17	74733505	74733532	CGCGCCCCGCTTCGTAACGACCCTGCCG	-	10	28	5967
SRSF2_guide104	K562	Hetero5	17	74733505	74733532	CGCGCCCCGCTTCGTAACGACCCTGCCG	-	10	28	3040
SRSF2_guide104	K562	Hetero5	17	74733512	74733534	CGCTTCGTAACGACCCTGCCGCG	-	-	23	3037
SRSF2_guide104	K562	Hetero6	17	74733505	74733532	CGCGCCCCGCTTCGTAACGACCCTGCCG	-	10	28	3460
SRSF2_guide104	K562	Hetero6	17	74733512	74733534	CGCTTCGTAACGACCCTGCCGCG	-	-	23	5338
SRSF2_guide104	K562	Hetero6	17	74733514	74733525	CTTCGTAACGAC	-	-	12	5329
SRSF2_guide104	K562	Hetero6	17	74733516	74733516	-	C	-	1	5312
SRSF2_guide104	K562	Hetero7	17	74733505	74733532	CGCGCCCCGCTTCGTAACGACCCTGCCG	-	10	28	5489
SRSF2_guide104	K562	monoMMEJ2	17	74733505	74733532	CGCGCCCCGCTTCGTAACGACCCTGCCG	-	10	28	3011
SRSF2_guide104	K562	Hetero7	17	74733505	74733532	CGCGCCCCGCTTCGTAACGACCCTGCCG	-	10	28	843
SRSF2_guide104	K562	Hetero7	17	74733515	74733524	TTCGTAACGA	-	-	10	2493
SRSF2_guide104	K562	biNHEJ3	17	74733505	74733521	CGCGCCCCGCTTCGTAA	-	-	17	3582
SRSF2_guide104	K562	biNHEJ3	17	74733516	74733516	-	C	-	1	3581
SRSF2_guide104	K562	biNHEJ3	17	74733511	74733529	CCGCTTCGTAACGACCCTG	-	-	19	4819
SRSF2_guide104	K562	biNHEJ3	17	74733514	74733516	CTT	-	-	3	4805
SRSF2_guide104	K562	Hetero8	17	74733504	74733529	CCGCGCCCCGCTTCGTAACGACCCTG	-	6	26	3055
SRSF2_guide104	K562	Hetero8	17	74733513	74733528	GCTTCGTAACGACCCT	-	-	16	3052
SRSF2_guide104	K562	Hetero9	17	74733505	74733532	CGCGCCCCGCTTCGTAACGACCCTGCCG	-	10	28	1064
SRSF2_guide104	K562	Hetero9	17	74733508	74733528	GCCCCGCTTCGTAACGACCCT	-	-	21	5164
SRSF2_guide104	K562	Hetero9	17	74733515	74733524	TTCGTAACGA	-	-	10	5156
SRSF2_guide106	K562	Hetero10	17	74733788	74733799	CTCCGTCTGAAG	-	-	12	5597
SRSF2_guide106	K562	Hetero10	17	74733784	74733789	CCGTCT	-	-	6	5648
SRSF2_guide106	K562	Hetero10	17	74733775	74733789	CCGTCAGCCCCGTCT	-	5	15	5629
SRSF2_guide106	K562	biNHEJ4	17	74733787	74733788	TC	-	-	2	4455
SRSF2_guide106	K562	biNHEJ4	17	74733788	74733788	-	A	-	1	4442
SRSF2_guide106	K562	biNHEJ4	17	74733787	74733787	-	C	-	1	4441
SRSF2_guide106	K562	Hetero11	17	74733784	74733789	CCGTCT	-	-	6	4512
SRSF2_guide106	K562	Hetero11	17	74733775	74733789	CCGTCAGCCCCGTCT	-	5	15	4508
SRSF2_guide106	K562	monoNHEJ1	17	74733787	74733787	-	C	-	1	5756
SRSF2_guide106	K562	biNHEJ5	17	74733787	74733787	-	CTTCAA	-	6	4760
SRSF2_guide106	K562	biNHEJ5	17	74733784	74733789	CCGTCT	-	-	6	4783
SRSF2_guide106	K562	biNHEJ6	17	74733784	74733789	CCGTCT	-	-	6	5390
SRSF2_guide106	K562	biNHEJ6	17	74733782	74733787	CCCCGT	-	-	6	5462
SRSF2_guide106	K562	Hetero12	17	74733784	74733789	CCGTCT	-	-	6	4996
SRSF2_guide106	K562	Hetero12	17	74733782	74733787	CCCCGT	-	-	6	4998
SRSF2_guide106	K562	Hetero12	17	74733775	74733789	CCGTCAGCCCCGTCT	-	5	15	4997
SRSF2_guide106	K562	Hetero13	17	74733784	74733789	CCGTCT	-	-	6	4159
SRSF2_guide106	K562	Hetero13	17	74733775	74733789	CCGTCAGCCCCGTCT	-	5	15	4149
SRSF2_guide106	K562	Hetero13	17	74733787	74733787	-	C	-	1	4155
SRSF2_guide106	K562	Hetero14	17	74733780	74733837	GCCCCGTCTCCGTCTGAAGAGTGCTTCTGCCCTCATTTGCCTCTCCCTGTGACCCCG	-	5	57	2956
SRSF2_guide106	K562	Hetero14	17	74733787	74733805	TCTCCGTCTGAAGAGTGCT	-	-	19	5616
SRSF2_guide106	K562	Hetero14	17	74733786	74733787	GT	-	-	2	5635
SRSF2_guide108	K562	biNHEJ7	17	74732952	74732952	-	T	-	1	4686
SRSF2_guide108	K562	biNHEJ7	17	74732951	74732953	AGT	-	-	3	4682
SRSF2_guide108	K562	monoMMEJ3	17	74732936	74732959	GGCGGCTGTGGTGTGAGTCCGGGG	-	6	24	5058
SRSF2_guide108	K562	monoNHEJ2	17	74732944	74732954	TGGTGTGAGTC	-	-	11	3016
SRSF2_guide108	K562	monoNHEJ3	17	74732954	74732954	C	-	-	1	3788
